# Chemosynthesis enables microbial communities to flourish in a marine cave ecosystem

**DOI:** 10.1101/2025.10.22.684061

**Authors:** Francesco Ricci, Tess Hutchinson, Pok Man Leung, Thanh Nguyen-Dinh, Jialing Zeng, Thanavit Jirapanjawat, Vera Eate, Wei Wen Wong, Perran L.M. Cook, Chris Greening

## Abstract

Chemosynthesis, an ancient metabolism that uses chemical compounds for energy and biomass generation, occurs across the ocean. Although chemosynthesis typically plays a subsidiary role to photosynthesis in the euphotic ocean, it is unclear whether it plays a more important role in aphotic habitats within this zone. Here, we compared the composition, function, and activity of sedimentary microorganisms within a marine cave at mesophotic depth, across a transect from the entrance to the interior. Microbes thrived throughout this ecosystem, with interior communities having higher diversity than those at the entrance. Analysis of 132 species-level bacterial, archaeal, and eukaryotic metagenome-assembled genomes revealed niche partitioning of habitat generalists distributed along the cave, alongside specialists enriched across its entrance and interior environments. Photosynthetic microbes and photosystem genes declined in the inner cave, concomitant with enrichment of chemosynthetic lineages capable of using inorganic compounds such as ammonium, sulfide, carbon monoxide, and hydrogen. Biogeochemical assays confirmed that the cave communities consume these compounds and fix carbon dioxide through chemosynthesis, with inner communities mediating higher cellular rates. Together, these findings suggest that the persistent darkness and low hydrodynamic disruption in marine cave sediments create conditions for metabolically diverse communities to thrive, sustained by recycling of inorganic compounds, as well as endogenous and lateral organic matter inputs. Thus, chemosynthesis can sustain rich microbial ecosystems even within the traditionally photosynthetically dominated euphotic zone.
