## Supplementary material for "Chemosynthesis enables microbial communities to flourish in a marine cave ecosystem": Supp. Data 4

### Sheet: a
	ppm cell-1 h-1		One sided student t-test
Entrance - A	4.07948e-10		0.0653831
Entrance - B	3.84728e-10
Entrance - C	1.79998e-10
Inner - A	9.31431e-10
Inner - B	6.4186e-10
Inner - C	3.85979e-10

### Sheet: b
	ppm cell-1 h-1		One sided student t-test
Entrance - A	1.80815e-11		0.044188
Entrance - B	1.65328e-11
Entrance - C	1.42446e-11
Inner - A	2.09113e-11
Inner - B	2.62708e-11
Inner - C	3.94199e-11

### Sheet: c
	umol/L cell-1 h-1		One sided student t-test
Entrance - A	1.94395e-10		0.229027
Entrance - B	1.55326e-10
Entrance - C	5.94805e-11
Inner - A	6.14559e-11
Inner - B	1.29795e-10
Inner - C	1.07566e-10

### Sheet: d
treatment	entrance_a (14C pmol day-1 gwet-1)	entrance_b (14C pmol day-1 gwet-1)	entrance_c (14C pmol day-1 gwet-1)	entrance_d (14C pmol day-1 gwet-1)	entrance_e (14C pmol day-1 gwet-1)	entrance_f (14C pmol day-1 gwet-1)	inner_a (14C pmol day-1 gwet-1)	inner_b (14C pmol day-1 gwet-1)	inner_c (14C pmol day-1 gwet-1)	inner_d (14C pmol day-1 gwet-1)	inner_e (14C pmol day-1 gwet-1)	inner_f (14C pmol day-1 gwet-1)
dark.CO	13.0643	1.03455	4.66765	26.6753	18.3292	25.5058	22.0765	63.8436	13.3054	29.3367	25.5767	21.5055
light	15.5326	17.082	9.55196	8.86903	9.28665	10.4164	11.7045	19.0267	10.4732	10.55	17.8816	13.5847
dark.S2-	14.5612	22.9529	12.8163	16.8298	20.8792	27.1047	20.3186	34.2222	19.3513	16.7706	16.5465	17.0196
dark.NH4+	19.2757	12.8419	9.08323	8.12868	19.2191	13.9894	14.2213	14.0764	16.8377	17.7682	13.0299	11.5463
dark.H2	5.61486	12.0664	7.58505	10.1639	9.09703	21.2703	22.8205	24.9543	32.8433	56.8815	22.7541	12.9052
	avg_entr	stdev_entr	avg_inn	stdev_inn
dark.CO	14.8795	10.6134	29.274	17.7532
light	11.7898	3.56949	13.8701	3.74208
dark.S2-	19.1907	5.42727	20.7048	6.79783
dark.NH4+	13.7563	4.78966	14.58	2.33452
dark.H2	10.9663	5.50622	28.8598	15.1303
> analyze_env(dat %>% filter(Environment == "Entrance"))						> analyze_env(dat %>% filter(Environment == "Inner"))
== Entrance == Parametric route (ANOVA + Tukey)						== Inner == Nonparametric route (KW + Dunn BH)
	Df	F-value	Pr(>F)
treatment	4	1.506	0.231				Kruskal-Wallis rank sum test
Residuals	25
						data: value by treatment
Tukey HSD:						Kruskal-Wallis chi-squared = 13.204, df = 4, p-value = 0.01032
Tukey multiple comparisons of means
95% family-wise confidence level
Fit: aov(formula = value ~ treatment, data = d)
						Dunn (BH):
Comparison	diff	lwr	upr	p adj		Comparison	Z	P.unadj	P.adj
dark.H2-dark.CO	-0.00391322	-0.0148522	0.00702572	0.829338		dark.CO - dark.H2	-0.0327913	0.973841	0.973841
dark.NH4-dark.CO	-0.00112315	-0.0120621	0.00981579	0.998074		dark.CO - dark.NH4	2.39376	0.0166765	0.0416912
dark.S-dark.CO	0.00431118	-0.00662775	0.0152501	0.774699		dark.H2 - dark.NH4	2.42656	0.0152429	0.0508097
light-dark.CO	-0.00308971	-0.0140287	0.00784922	0.918902		dark.CO - dark.S	0.885365	0.37596	0.46995
dark.NH4-dark.H2	0.00279007	-0.00814887	0.013729	0.942537		dark.H2 - dark.S	0.918156	0.358537	0.512196
dark.S-dark.H2	0.0082244	-0.00271454	0.0191633	0.209502		dark.NH4 - dark.S	-1.5084	0.131452	0.219087
light-dark.H2	0.000823503	-0.0101154	0.0117624	0.999431		dark.CO - light	2.65609	0.00790514	0.0395257
dark.S-dark.NH4	0.00543433	-0.0055046	0.0163733	0.597128		dark.H2 - light	2.68889	0.00716909	0.0716909
light-dark.NH4	-0.00196656	-0.0129055	0.00897237	0.983606		dark.NH4 - light	0.26233	0.793067	0.881185
light-dark.S	-0.0074009	-0.0183398	0.00353804	0.301012		dark.S - light	1.77073	0.0766057	0.153211
						Assumptions: Shapiro p=0.000, Bartlett p=0.000
Assumptions: Shapiro p=0.684, Bartlett p=0.153

### Sheet: e
Sample	Weight (mg)	Ref Corr δ13C
Entrance - A	102.6	-22.8
Entrance - B	104.9	-22.3
Entrance - C	102.7	-22.8
Entrance - D	101.8	-22.2
Inner - A	103.6	-22
Inner - B	101.5	-22
Inner - C	102.3	-22.2
Inner - D	105.4	-22.1

### Sheet: f
control removed
Time (h)	ENTR-A (O2 μmol/L)	ENTR-B (O2 μmol/L)	ENTR-C (O2 μmol/L)	INN-A (O2 μmol/L)	INN-B (O2 μmol/L)	INN-C (O2 μmol/L)
0	225.62	208.82	226.28	197.42	193.29	194.78
1 day, 18:35:00	225.31	197.28	214.28	165.28	183.28	211.28
2 days, 21:55:00	214.79	184.91	207.12	149.1	167.94	201.22
3 days, 19:25:00	214.96	186.34	204.81	145.61	163.71	197.96
Time (h)	avg Entr	st Entr		avg Inner	stdev Inner			Rates	(O2 μmol/L/h)	(O2 nmol//L/h)
0	220.24	9.89551		195.163	2.09151			Entrance	0.199489	199.489
1 day, 18:35:00	212.29	14.1206		186.613	23.1805			Inner	0.285699	285.699
2 days, 21:55:00	202.273	15.5184		172.753	26.3913
3 days, 19:25:00	202.037	14.5102		169.093	26.5869
